# An organism-wide atlas of hormonal signaling based on the mouse lemur single-cell transcriptome

**DOI:** 10.1101/2021.12.13.472243

**Authors:** Shixuan Liu, Camille Ezran, Michael F. Z. Wang, Zhengda Li, Kyle Awayan, The Tabula Microcebus Consortium, Jonathon Z. Long, Iwijn De Vlaminck, Sheng Wang, Jacques Epelbaum, Christin Kuo, Jeremy Terrien, Mark A. Krasnow, James E. Ferrell

## Abstract

Hormones mediate long-range cell communication in multicellular organisms and play vital roles in normal physiology, metabolism, and health. Using the newly-completed organism-wide single cell transcriptional atlas of a non-human primate, the mouse lemur (*Microcebus murinus*), we have systematically identified hormone-producing and -target cells for 84 classes of hormones, and have created a browsable atlas for hormone signaling that reveals previously unreported sites of hormone regulation and species-specific rewiring. Hormone ligands and receptors exhibited cell-type-dependent, stereotypical expression patterns, and their transcriptional profiles faithfully classified the molecular cell type identities, despite their comprising less than 1% of the transcriptome. Cells of similar cell types further display stage, subtype or organ-dependent specification of hormonal signaling, reflecting the precise control of global hormonal regulation. By linking ligand-expressing cells to the cells expressing the corresponding receptor, we constructed an organism-wide map of the hormonal cell communication network. This network was remarkably densely and robustly connected and included a myriad of feedback circuits. Although it includes classical hierarchical circuits (e.g. pituitary → peripheral endocrine gland → diverse cell types), the hormonal network is overall highly distributed without obvious network hubs or axes. Cross-species comparisons among humans, lemurs, and mice suggest that the mouse lemur better models human hormonal signaling, than does the mouse. Hormonal genes show a higher evolutionary conservation between human and lemur vs. human and mouse at both the genomic level (orthology-mapping and sequence identity) and the transcriptional level (cell type expression patterns). This primate hormone atlas provides a powerful resource to facilitate discovery of regulation on an organism-wide scale and at single-cell resolution, complementing the single-site-focused strategy of classical endocrine studies. The network nature of hormone regulation and the principles discovered here further emphasize the importance of a systems approach to understanding hormone regulation.
