## Supplementary material for "An organism-wide atlas of hormonal signaling based on the mouse lemur single-cell transcriptome": Table 5. Hormones that regulate or are produced by the anterior pituitary neuroendocrine cells.

### Sheet: Sheet1
CellType	Regulation	Gene	Hormone	UpStreamDownstreamCells
corticotroph	corticotroph downstream	GAL	galanin (GAL); galanin-like peptide (GALP); alarin	unknown stromal 2 NGFR+TNNT2+ (Tongue); GABA neuron PPP1R1B+ (Brain cortex); glutamate neuron NEFH+ (Brainstem); glutamate neuron NPTX1+ (Brain cortex); lymphatic ACKR4-CCDC80+ (Kidney); neuron (Brain cortex, Brainstem); plasmacytoid dendritic c. (Bone); reticular c. (Limb muscle); spermatogonium (Testes)
		GAST & PCSK1	gastrin (GAS)	GABA neuron GIRK1-MEIS2+NECAB1+ (Brain cortex); GABA neuron GIRK1-MEIS2+NECAB1- (Brain cortex); GABA neuron GRIK1+MEIS2+NECAB1- (Brain cortex); GABA neuron PPP1R1B+ (Brain cortex); acinar c. (Fat, Pancreas); acinar c. FDX1+ (Pancreas); acinar c. PNISR+ (Pancreas); acinar c./ductal c. (Pancreas); artery (Pancreas); glutamate neuron NPTX1+ (Brain cortex); glutamate neuron ROM1+ (Brainstem); granulo…
		POMC & PCSK1 & CPE	adrenocorticotropic hormone, corticotropin (ACTH)	GABA neuron PPP1R1B+ (Brain cortex); adipo-CAR c. (Bone); adipocyte UCP1hi (Fat, Kidney, Pancreas); adipocyte UCP1lo (Aorta, Bladder, Bone, Fat, Pancreas); fibroblast GGT5+ (Small intestine); gonadotroph (Hypothalamus Pituitary); megakaryocyte progenitor (Bone, Bone marrow); melanocyte (Skin); mesothelial c. (Liver); neutrophil IL18BP+ (Bladder, Fat); tuft c. (Trachea)
		POMC & PCSK1 & PCSK2 & CPE	melanocyte stimulating hormone (MSH); β-endorphin, lipotropin	GABA neuron OTX2+ (Brainstem); GABA neuron PPP1R1B+ (Brain cortex); adipo-CAR c. (Bone); adipocyte UCP1hi (Fat, Kidney, Pancreas); adipocyte UCP1lo (Aorta, Bladder, Bone, Fat, Pancreas); ependymal c. (Brain cortex, Brainstem); gonadotroph (Hypothalamus Pituitary); macrophage ENPP2+ (Pancreas); megakaryocyte progenitor (Bone, Bone marrow); melanocyte (Skin); mesothelial c. (Liver); neuron (Brain c…
		CORT	cortistatin	unknown stromal 1 NGFR+TNNT2+ (Bone); GABA neuron GIRK1-MEIS2+NECAB1+ (Brain cortex); GABA neuron GIRK1-MEIS2+NECAB1- (Brain cortex); GABA neuron OTX2+ (Brainstem); GABA neuron PPP1R1B+ (Brain cortex); M c. of gut (Small intestine); alpha c. (Pancreas); alpha c./beta c. (Pancreas); beta c. (Pancreas); delta c. (Pancreas); alveolar c. type 2 (Lung); artery (Lung); capillary FABP5+RBP7+ (Bladder); …
	corticotroph upstream	ADIPOR1	adiponectin, GBP-28, apM1, AdipoQ, Acrp30	adipo-CAR c. (Bone); adipocyte UCP1hi (Fat, Kidney, Pancreas); adipocyte UCP1lo (Aorta, Bladder, Bone, Fat, Kidney, Limb muscle, Pancreas)
		AR	androgen, testosterone, dehydroepiandrosterone (DHEA), Dihydrotestosterone (DHT), dehydroepiandrosterone sulfate (DHEA-S), androstenedione (A4), and androstenediol (A5)	granulosa c. (Fat)
		ATP6AP2	renin
		CRHR1	corticotropin releasing hormone (CRH); urocortin 1; urocortin 2	GABA neuron GIRK1-MEIS2+NECAB1+ (Brain cortex); artery (Fat, Pancreas); neuron (Brain cortex, Brainstem); sinusoid MAFB+ (Bone); smooth muscle (Fat); vein (Brain cortex, Brainstem)
		NR3C1	cortisol (glucocorticoid)
		DRD2	dopamine
		OGFR	enkephalin (Met-ENK/Leu-ENK)
		ADRA2C	epinephrine, adrenaline (EPI); norepinephrine (NE)
		ADRB1	epinephrine, adrenaline (EPI); norepinephrine (NE)
		EPOR	erythropoietin (EPO)
		FGFR1 & KLB	fibroblast growth factor (endocrine)	acinar c. PNISR+ (Pancreas); adipocyte UCP1lo (Bladder, Bone); alveolar c. type 1 (Lung); capillary FABP5+RBP7+ (Fat); capillary FABP5+RBP7lo (Bladder, Diaphragm); fibroblast (Bone); glutamate neuron NEFH+ (Brainstem); glutamate neuron NPTX1+ (Brain cortex); hepatic sinusoid (Liver); hepatocyte APOB+ (Liver); non-ciliated c. FXYD4+MUC16+ (Uterus); principal c. (Kidney); sinusoid MAFB+ (Bone)
		CSF1R	granulocyte colony-stimulating factor (G-CSF/GCSF), colony-stimulating factor 3 (CSF 3)	artery (Bladder); capillary FABP5+RBP7+ (Bladder); capillary FABP5+RBP7- (Bladder); capillary FABP5+RBP7lo (Bladder, Mammary gland); capillary FABP5-RBP7- (Brain cortex); monocyte (Bladder, Fat); neutrophil (Bladder); vein (Bladder, Brain cortex, Brainstem, Limb muscle, Mammary gland, Tongue)
		PRLR	growth hormone (GH); prolactin (PRL)	lactotroph (Hypothalamus Pituitary); pericyte (Hypothalamus Pituitary); somatotroph (Hypothalamus Pituitary)
		IGF1R	insulin-like growth factor (IGF), somatomedin; resistin	unknown stromal 1 COL15A1+PTGDS+ (Tongue); unknown stromal 1 ST6GAL2+ (Kidney); B c. (Bone, Bone marrow); GABA neuron GRIK1+MEIS2+NECAB1- (Brain cortex); GABA neuron OTX2+ (Brainstem); NK c. (Bone marrow); NK c. KLRD1+ (Lung); NK c. PF (Lung); NK c./T c. PF (Bone, Bone marrow); NKT c. (Bone marrow); ON-bipolar c. (Eye retina); T c. CD4+CD8+CCL5+ (Lung); T c. CD4+CD8-CCL5- (Bone marrow); T c. CD4-…
		IGF2R	insulin-like growth factor (IGF), somatomedin	unknown stromal 1 COL15A1+PTGDS+ (Tongue); unknown stromal 1 ST6GAL2+ (Kidney); GABA neuron GRIK1+MEIS2+NECAB1- (Brain cortex); alpha c. (Pancreas); alpha c./beta c. (Pancreas); beta c. (Pancreas); delta c. (Pancreas); adipo-CAR c. (Bone); artery (Bladder, Fat, Pancreas); capillary FABP5+RBP7+ (Bladder, Fat); capillary FABP5+RBP7- (Bladder, Small intestine); capillary FABP5+RBP7lo (Bladder, Limb …
		LHCGR	luteinizing hormone (LH)	gonadotroph (Hypothalamus Pituitary)
		GPR158	osteocalcin (OCN), bone gamma-carboxyglutamic acid-containing protein (BGLAP)	osteoblast (Bone)
		PGRMC1	progesterone (P4), progestogen
gonadotroph	gonadotroph downstream	ASIP	agouti-signaling protein (ASIP)	GABA neuron PPP1R1B+ (Brain cortex); adipo-CAR c. (Bone); melanocyte (Skin); mesothelial c. (Liver)
		FSHB & CGA	follicle stimulating hormone (FSH)	LoH thick ascend limb (Kidney); LoH thin ascend limb (Kidney); granulosa c. (Fat); macula densa c. (Kidney)
		LHB & CGA	luteinizing hormone (LH)	adipocyte UCP1lo (Bladder, Bone, Fat, Limb muscle); corticotroph (Hypothalamus Pituitary); glutamate neuron NPTX1+ (Brain cortex); granulosa c. (Fat); reticular c. (Kidney)
		NPW	neuropeptide W
		POMC & PCSK1 & CPE	adrenocorticotropic hormone, corticotropin (ACTH)	GABA neuron PPP1R1B+ (Brain cortex); adipo-CAR c. (Bone); adipocyte UCP1hi (Fat, Kidney, Pancreas); adipocyte UCP1lo (Aorta, Bladder, Bone, Fat, Pancreas); fibroblast GGT5+ (Small intestine); gonadotroph (Hypothalamus Pituitary); megakaryocyte progenitor (Bone, Bone marrow); melanocyte (Skin); mesothelial c. (Liver); neutrophil IL18BP+ (Bladder, Fat); tuft c. (Trachea)
	gonadotroph upstream	ADIPOR1	adiponectin, GBP-28, apM1, AdipoQ, Acrp30	adipo-CAR c. (Bone); adipocyte UCP1hi (Fat, Kidney, Pancreas); adipocyte UCP1lo (Aorta, Bladder, Bone, Fat, Kidney, Limb muscle, Pancreas)
		NR3C2	aldosterone, mineralocorticoid (ALDO)
		AR	androgen, testosterone, dehydroepiandrosterone (DHEA), Dihydrotestosterone (DHT), dehydroepiandrosterone sulfate (DHEA-S), androstenedione (A4), and androstenediol (A5)	granulosa c. (Fat)
		ATP6AP2	renin
		AMHR2	anti-Müllerian hormone, Müllerian-inhibiting factor	granulosa c. (Fat)
		OPRK1	dynorphin; enkephalin (Met-ENK/Leu-ENK); β-endorphin, lipotropin	GABA neuron GIRK1-MEIS2+NECAB1- (Brain cortex); alpha c./beta c. (Pancreas); beta c. (Pancreas); delta c. (Pancreas); corticotroph (Hypothalamus Pituitary); glutamate neuron NPTX1+ (Brain cortex); glutamate neuron ROM1+ (Brainstem); neuroendocrine c. (Hypothalamus Pituitary); neuron (Brain cortex, Brainstem)
		ADRA2A	epinephrine, adrenaline (EPI); norepinephrine (NE)
		ESR1	estradiol (E2); estrone (E1); estriol (E3)
		FGFR1 & KLB	fibroblast growth factor (endocrine)	acinar c. PNISR+ (Pancreas); adipocyte UCP1lo (Bladder, Bone); alveolar c. type 1 (Lung); capillary FABP5+RBP7+ (Fat); capillary FABP5+RBP7lo (Bladder, Diaphragm); fibroblast (Bone); glutamate neuron NEFH+ (Brainstem); glutamate neuron NPTX1+ (Brain cortex); hepatic sinusoid (Liver); hepatocyte APOB+ (Liver); non-ciliated c. FXYD4+MUC16+ (Uterus); principal c. (Kidney); sinusoid MAFB+ (Bone)
		PRLR	growth hormone (GH); prolactin (PRL)	lactotroph (Hypothalamus Pituitary); pericyte (Hypothalamus Pituitary); somatotroph (Hypothalamus Pituitary)
		SLC40A1	hepcidin (HAMP)	M c. of gut (Small intestine); cholangiocyte (Liver); hepatocyte APOB+ (Liver); hepatocyte PHYH+ (Liver)
		TGFBR3 & ACVR2B	inhibin	ciliated c. (Uterus); granulosa c. (Fat)
		ACVR1B & ACVR2B	activin	unknown stromal 1 COL15A1+PTGDS+ (Tongue); unknown stromal 1 NGFR+TNNT2+ (Bone); unknown stromal 2 NGFR+TNNT2+ (Tongue); GABA neuron GRIK1+MEIS2+NECAB1- (Brain cortex); T c. CD4-CD8+CCL5- (Limb muscle); capillary FABP5+RBP7- (Small intestine); channel c. MMP7+ (Skin); chondrocyte (Bone); ciliated c. (Uterus); ependymal c. (Brain cortex, Brainstem); fibroblast (Bladder, Mammary gland, Tongue, Trac…
		INSR	insulin; insulin-like growth factor (IGF), somatomedin	unknown stromal 1 COL15A1+PTGDS+ (Tongue); unknown stromal 1 ST6GAL2+ (Kidney); GABA neuron GRIK1+MEIS2+NECAB1- (Brain cortex); alpha c. (Pancreas); alpha c./beta c. (Pancreas); beta c. (Pancreas); delta c. (Pancreas); adipo-CAR c. (Bone); artery (Bladder, Fat, Pancreas); capillary FABP5+RBP7+ (Bladder, Fat); capillary FABP5+RBP7- (Bladder, Small intestine); capillary FABP5+RBP7lo (Bladder, Limb …
		IGF1R	insulin-like growth factor (IGF), somatomedin; resistin	unknown stromal 1 COL15A1+PTGDS+ (Tongue); unknown stromal 1 ST6GAL2+ (Kidney); B c. (Bone, Bone marrow); GABA neuron GRIK1+MEIS2+NECAB1- (Brain cortex); GABA neuron OTX2+ (Brainstem); NK c. (Bone marrow); NK c. KLRD1+ (Lung); NK c. PF (Lung); NK c./T c. PF (Bone, Bone marrow); NKT c. (Bone marrow); ON-bipolar c. (Eye retina); T c. CD4+CD8+CCL5+ (Lung); T c. CD4+CD8-CCL5- (Bone marrow); T c. CD4-…
		IGF2R	insulin-like growth factor (IGF), somatomedin	unknown stromal 1 COL15A1+PTGDS+ (Tongue); unknown stromal 1 ST6GAL2+ (Kidney); GABA neuron GRIK1+MEIS2+NECAB1- (Brain cortex); alpha c. (Pancreas); alpha c./beta c. (Pancreas); beta c. (Pancreas); delta c. (Pancreas); adipo-CAR c. (Bone); artery (Bladder, Fat, Pancreas); capillary FABP5+RBP7+ (Bladder, Fat); capillary FABP5+RBP7- (Bladder, Small intestine); capillary FABP5+RBP7lo (Bladder, Limb …
		GPR158	osteocalcin (OCN), bone gamma-carboxyglutamic acid-containing protein (BGLAP)	osteoblast (Bone)
		PAQR9	progesterone (P4), progestogen
		PGRMC1	progesterone (P4), progestogen
		PROKR1	prokineticin 1/2, Bv8	GABA neuron GRIK1+MEIS2+NECAB1- (Brain cortex); early spermatocyte (Testes); neutrophil (Bladder, Blood, Bone, Bone marrow, Brain cortex, Fat, Hypothalamus Pituitary, Kidney, Limb muscle, Liver, Lung, Pancreas, Spleen, Trachea, Uterus); neutrophil IL18BP+ (Bladder, Fat); neutrophil PF (Blood)
		MC2R	adrenocorticotropic hormone, corticotropin (ACTH)	GABA neuron GIRK1-MEIS2+NECAB1- (Brain cortex); alpha c./beta c. (Pancreas); beta c. (Pancreas); delta c. (Pancreas); corticotroph (Hypothalamus Pituitary); glutamate neuron NPTX1+ (Brain cortex); glutamate neuron ROM1+ (Brainstem); gonadotroph (Hypothalamus Pituitary); neuroendocrine c. (Hypothalamus Pituitary); neuron (Brain cortex, Brainstem); somatotroph (Hypothalamus Pituitary); thyrotroph (…
		PTGER3	prostaglandin D2 (PGD2); prostaglandin E2 (PGE2); prostaglandin I2, prostacyclin (PGI2)	adventitial fibroblast (Lung); basal c. (Tongue); basal c. WIF1+ (Tongue); basal urothelial c. (Bladder); basophil (Bladder, Fat, Limb muscle, Tongue); capillary FABP5+RBP7+ (Bladder); capillary FABP5+RBP7lo (Bladder); chondrocyte (Bone); conventional dendritic c. (Bladder, Bone); dendritic c. FLT3+IGSF6+ (Kidney, Liver, Lung); dendritic c. Langerhans c. (Skin); dendritic c. PF (Liver); fibroadip…
		PTGER4	prostaglandin D2 (PGD2); prostaglandin E2 (PGE2); prostaglandin I2, prostacyclin (PGI2)	adventitial fibroblast (Lung); basal c. (Tongue); basal c. WIF1+ (Tongue); basal urothelial c. (Bladder); basophil (Bladder, Fat, Limb muscle, Tongue); capillary FABP5+RBP7+ (Bladder); capillary FABP5+RBP7lo (Bladder); chondrocyte (Bone); conventional dendritic c. (Bladder, Bone); dendritic c. FLT3+IGSF6+ (Kidney, Liver, Lung); dendritic c. Langerhans c. (Skin); dendritic c. PF (Liver); fibroadip…
		CAP1	resistin	B c. (Bone, Bone marrow); NK c. (Bone marrow); NK c. KLRD1+ (Lung); NK c. PF (Lung); NK c./T c. PF (Bone, Bone marrow); NKT c. (Bone marrow); T c. CD4+CD8+CCL5+ (Lung); T c. CD4+CD8-CCL5- (Bone marrow); T c. CD4-CD8+CCL5+ (Bone marrow, Lung); T c. PF (Lung); adipo-CAR c. (Bone); alveolar macrophage (Lung); alveolar macrophage CXCL10+ (Lung); alveolar macrophage LPL+ (Lung); alveolar macrophage PF…
		SSTR2	cortistatin; somatostatin, growth hormone-inhibiting hormone (GHIH)	delta c. (Pancreas); corticotroph (Hypothalamus Pituitary); diplotene spermatocyte (Testes); elongated spermatid (Testes); elongating spermatid (Testes); enteroendocrine c. (Small intestine); glutamate neuron ROM1+ (Brainstem); goblet c. PF (Small intestine); neuron (Brain cortex, Brainstem); pachytene spermatocyte (Testes); round spermatid (Testes)
		SSTR3	cortistatin; somatostatin, growth hormone-inhibiting hormone (GHIH)	delta c. (Pancreas); corticotroph (Hypothalamus Pituitary); diplotene spermatocyte (Testes); elongated spermatid (Testes); elongating spermatid (Testes); enteroendocrine c. (Small intestine); glutamate neuron ROM1+ (Brainstem); goblet c. PF (Small intestine); neuron (Brain cortex, Brainstem); pachytene spermatocyte (Testes); round spermatid (Testes)
		TACR3	tachykinin, substance P (TAC1), neurokinin A/ B	GABA neuron GIRK1-MEIS2+NECAB1- (Brain cortex); GABA neuron PPP1R1B+ (Brain cortex); glutamate neuron CBLN1+ (Brainstem); glutamate neuron NEFH+ (Brainstem); neuron (Brain cortex, Brainstem)
		THRA & RXRB	thyroxine (T4)
		THRB & RXRB	thyroxine (T4)
lactotroph	lactotroph downstream	GAL	galanin (GAL); galanin-like peptide (GALP); alarin	unknown stromal 2 NGFR+TNNT2+ (Tongue); GABA neuron PPP1R1B+ (Brain cortex); glutamate neuron NEFH+ (Brainstem); glutamate neuron NPTX1+ (Brain cortex); lymphatic ACKR4-CCDC80+ (Kidney); neuron (Brain cortex, Brainstem); plasmacytoid dendritic c. (Bone); reticular c. (Limb muscle); spermatogonium (Testes)
		HCRT	hypocretin, orexin	fibroblast ITIH5+ (Fat); glutamate neuron CBLN1+ (Brainstem); mesothelial c. (Bladder, Lung); mesothelial c. SBSN+ (Fat); pericyte (Pancreas); tendon c. (Tongue)
		PRL	prolactin (PRL)	LoH thick ascend limb (Kidney); LoH thin descend limb (Kidney); M c. of gut (Small intestine); alpha c. (Pancreas); alpha-intercalated c. (Kidney); acinar c. (Pancreas); acinar c. FDX1+ (Pancreas); acinar c. PNISR+ (Pancreas); acinar c./ductal c. (Pancreas); adipocyte UCP1hi (Fat, Pancreas); adipocyte UCP1lo (Aorta, Bladder, Bone, Fat, Kidney, Limb muscle, Pancreas); astrocyte LHX2-SLC7A10+ (Brai…
	lactotroph upstream	ADIPOR1	adiponectin, GBP-28, apM1, AdipoQ, Acrp30	adipo-CAR c. (Bone); adipocyte UCP1hi (Fat, Kidney, Pancreas); adipocyte UCP1lo (Aorta, Bladder, Bone, Fat, Kidney, Limb muscle, Pancreas)
		ADIPOR2	adiponectin, GBP-28, apM1, AdipoQ, Acrp30	adipo-CAR c. (Bone); adipocyte UCP1hi (Fat, Kidney, Pancreas); adipocyte UCP1lo (Aorta, Bladder, Bone, Fat, Kidney, Limb muscle, Pancreas)
		NR3C2	aldosterone, mineralocorticoid (ALDO)
		AR	androgen, testosterone, dehydroepiandrosterone (DHEA), Dihydrotestosterone (DHT), dehydroepiandrosterone sulfate (DHEA-S), androstenedione (A4), and androstenediol (A5)	granulosa c. (Fat)
		ATP6AP2	renin
		DRD2	dopamine
		OGFR	enkephalin (Met-ENK/Leu-ENK)
		EPOR	erythropoietin (EPO)
		ESR1	estradiol (E2); estrone (E1); estriol (E3)
		GHR	growth hormone (GH)	pericyte (Hypothalamus Pituitary); somatotroph (Hypothalamus Pituitary)
		SLC40A1	hepcidin (HAMP)	M c. of gut (Small intestine); cholangiocyte (Liver); hepatocyte APOB+ (Liver); hepatocyte PHYH+ (Liver)
		IGF2R	insulin-like growth factor (IGF), somatomedin	unknown stromal 1 COL15A1+PTGDS+ (Tongue); unknown stromal 1 ST6GAL2+ (Kidney); GABA neuron GRIK1+MEIS2+NECAB1- (Brain cortex); alpha c. (Pancreas); alpha c./beta c. (Pancreas); beta c. (Pancreas); delta c. (Pancreas); adipo-CAR c. (Bone); artery (Bladder, Fat, Pancreas); capillary FABP5+RBP7+ (Bladder, Fat); capillary FABP5+RBP7- (Bladder, Small intestine); capillary FABP5+RBP7lo (Bladder, Limb …
		KISS1R	kisspeptins/metastin	beta c. (Pancreas)
		SORT1	neurotensin/neuromedin N	enterocyte CA2+ (Small intestine); enteroendocrine c. (Small intestine); fibroblast TNC+ (Kidney); filiform papilla (Tongue)
		GPR158	osteocalcin (OCN), bone gamma-carboxyglutamic acid-containing protein (BGLAP)	osteoblast (Bone)
		PAQR7	progesterone (P4), progestogen
		PGRMC1	progesterone (P4), progestogen
		PTGER4	prostaglandin D2 (PGD2); prostaglandin E2 (PGE2); prostaglandin I2, prostacyclin (PGI2)	adventitial fibroblast (Lung); basal c. (Tongue); basal c. WIF1+ (Tongue); basal urothelial c. (Bladder); basophil (Bladder, Fat, Limb muscle, Tongue); capillary FABP5+RBP7+ (Bladder); capillary FABP5+RBP7lo (Bladder); chondrocyte (Bone); conventional dendritic c. (Bladder, Bone); dendritic c. FLT3+IGSF6+ (Kidney, Liver, Lung); dendritic c. Langerhans c. (Skin); dendritic c. PF (Liver); fibroadip…
		RXFP1	insulin-like peptide 3; relaxin 1; relaxin 2 (i.e., relaxin); relaxin 3	GABA neuron OTX2+ (Brainstem); GABA neuron PPP1R1B+ (Brain cortex); basophil (Bladder); ciliated c. (Uterus); early spermatocyte (Testes); glutamate neuron NPTX1+ (Brain cortex); megakaryocyte progenitor (Blood)
		THRA & RXRB	thyroxine (T4)
somatotroph	somatotroph downstream	ASIP	agouti-signaling protein (ASIP)	GABA neuron PPP1R1B+ (Brain cortex); adipo-CAR c. (Bone); melanocyte (Skin); mesothelial c. (Liver)
		GH1	growth hormone (GH)	unknown stromal 1 NGFR+TNNT2+ (Bone); unknown stromal 1 ST6GAL2+ (Kidney); unknown stromal 2 NGFR+TNNT2+ (Tongue); GABA neuron PPP1R1B+ (Brain cortex); LoH thick ascend limb (Kidney); LoH thin ascend limb (Kidney); LoH thin descend limb (Kidney); M c. of gut (Small intestine); alpha c. (Pancreas); alpha c./beta c. (Pancreas); alpha-intercalated c. (Kidney); beta c. (Pancreas); beta-intercalated c…
		NPW	neuropeptide W
		POMC & PCSK1 & CPE	adrenocorticotropic hormone, corticotropin (ACTH)	GABA neuron PPP1R1B+ (Brain cortex); adipo-CAR c. (Bone); adipocyte UCP1hi (Fat, Kidney, Pancreas); adipocyte UCP1lo (Aorta, Bladder, Bone, Fat, Pancreas); fibroblast GGT5+ (Small intestine); gonadotroph (Hypothalamus Pituitary); megakaryocyte progenitor (Bone, Bone marrow); melanocyte (Skin); mesothelial c. (Liver); neutrophil IL18BP+ (Bladder, Fat); tuft c. (Trachea)
	somatotroph upstream	ADIPOR1	adiponectin, GBP-28, apM1, AdipoQ, Acrp30	adipo-CAR c. (Bone); adipocyte UCP1hi (Fat, Kidney, Pancreas); adipocyte UCP1lo (Aorta, Bladder, Bone, Fat, Kidney, Limb muscle, Pancreas)
		ADIPOR2	adiponectin, GBP-28, apM1, AdipoQ, Acrp30	adipo-CAR c. (Bone); adipocyte UCP1hi (Fat, Kidney, Pancreas); adipocyte UCP1lo (Aorta, Bladder, Bone, Fat, Kidney, Limb muscle, Pancreas)
		NR3C2	aldosterone, mineralocorticoid (ALDO)
		AR	androgen, testosterone, dehydroepiandrosterone (DHEA), Dihydrotestosterone (DHT), dehydroepiandrosterone sulfate (DHEA-S), androstenedione (A4), and androstenediol (A5)	granulosa c. (Fat)
		ATP6AP2	renin
		VDR & RXRB	calcitriol	B c. PF (Pancreas); T c. PF (Pancreas); alveolar macrophage CXCL10+ (Lung); conventional dendritic c. (Bone, Bone marrow, Fat, Kidney, Liver, Lung, Pancreas, Spleen); fibroblast LCN2+ (Fat); fibroblast TNC+ (Kidney); goblet c. (Colon); granulocyte monocyte progenitor (Lung); macrophage (Fat); macrophage PF (Fat); macrophage osteoclast (Bone); mature dendritic c. (Bladder); monocyte PF (Blood); ne…
		VDR & RXRG	calcitriol	B c. PF (Pancreas); T c. PF (Pancreas); alveolar macrophage CXCL10+ (Lung); conventional dendritic c. (Bone, Bone marrow, Fat, Kidney, Liver, Lung, Pancreas, Spleen); fibroblast LCN2+ (Fat); fibroblast TNC+ (Kidney); goblet c. (Colon); granulocyte monocyte progenitor (Lung); macrophage (Fat); macrophage PF (Fat); macrophage osteoclast (Bone); mature dendritic c. (Bladder); monocyte PF (Blood); ne…
		NR3C1	cortisol (glucocorticoid)
		OGFR	enkephalin (Met-ENK/Leu-ENK)
		FGFR1 & KLB	fibroblast growth factor (endocrine)	acinar c. PNISR+ (Pancreas); adipocyte UCP1lo (Bladder, Bone); alveolar c. type 1 (Lung); capillary FABP5+RBP7+ (Fat); capillary FABP5+RBP7lo (Bladder, Diaphragm); fibroblast (Bone); glutamate neuron NEFH+ (Brainstem); glutamate neuron NPTX1+ (Brain cortex); hepatic sinusoid (Liver); hepatocyte APOB+ (Liver); non-ciliated c. FXYD4+MUC16+ (Uterus); principal c. (Kidney); sinusoid MAFB+ (Bone)
		CSF1R	granulocyte colony-stimulating factor (G-CSF/GCSF), colony-stimulating factor 3 (CSF 3)	artery (Bladder); capillary FABP5+RBP7+ (Bladder); capillary FABP5+RBP7- (Bladder); capillary FABP5+RBP7lo (Bladder, Mammary gland); capillary FABP5-RBP7- (Brain cortex); monocyte (Bladder, Fat); neutrophil (Bladder); vein (Bladder, Brain cortex, Brainstem, Limb muscle, Mammary gland, Tongue)
		PRLR	growth hormone (GH); prolactin (PRL)	lactotroph (Hypothalamus Pituitary); pericyte (Hypothalamus Pituitary); somatotroph (Hypothalamus Pituitary)
		GHRHR	growth hormone releasing hormone (GHRH)	non-myelinating Schwann c. (Bladder, Bone, Brain cortex, Tongue)
		SLC40A1	hepcidin (HAMP)	M c. of gut (Small intestine); cholangiocyte (Liver); hepatocyte APOB+ (Liver); hepatocyte PHYH+ (Liver)
		TGFBR3 & ACVR2B	inhibin	ciliated c. (Uterus); granulosa c. (Fat)
		ACVR1B & ACVR2B	activin	unknown stromal 1 COL15A1+PTGDS+ (Tongue); unknown stromal 1 NGFR+TNNT2+ (Bone); unknown stromal 2 NGFR+TNNT2+ (Tongue); GABA neuron GRIK1+MEIS2+NECAB1- (Brain cortex); T c. CD4-CD8+CCL5- (Limb muscle); capillary FABP5+RBP7- (Small intestine); channel c. MMP7+ (Skin); chondrocyte (Bone); ciliated c. (Uterus); ependymal c. (Brain cortex, Brainstem); fibroblast (Bladder, Mammary gland, Tongue, Trac…
		IGF1R	insulin-like growth factor (IGF), somatomedin; resistin	unknown stromal 1 COL15A1+PTGDS+ (Tongue); unknown stromal 1 ST6GAL2+ (Kidney); B c. (Bone, Bone marrow); GABA neuron GRIK1+MEIS2+NECAB1- (Brain cortex); GABA neuron OTX2+ (Brainstem); NK c. (Bone marrow); NK c. KLRD1+ (Lung); NK c. PF (Lung); NK c./T c. PF (Bone, Bone marrow); NKT c. (Bone marrow); ON-bipolar c. (Eye retina); T c. CD4+CD8+CCL5+ (Lung); T c. CD4+CD8-CCL5- (Bone marrow); T c. CD4-…
		IGF2R	insulin-like growth factor (IGF), somatomedin	unknown stromal 1 COL15A1+PTGDS+ (Tongue); unknown stromal 1 ST6GAL2+ (Kidney); GABA neuron GRIK1+MEIS2+NECAB1- (Brain cortex); alpha c. (Pancreas); alpha c./beta c. (Pancreas); beta c. (Pancreas); delta c. (Pancreas); adipo-CAR c. (Bone); artery (Bladder, Fat, Pancreas); capillary FABP5+RBP7+ (Bladder, Fat); capillary FABP5+RBP7- (Bladder, Small intestine); capillary FABP5+RBP7lo (Bladder, Limb …
		NPR2	natriuretic peptide C (CNP)	unknown stromal 2 NGFR+TNNT2+ (Tongue); GABA neuron OTX2+ (Brainstem); alveolar fibroblast (Lung); fibroblast KCNN3+ (Small intestine); neuron (Brain cortex, Brainstem); oligodendrocyte precursor (Brain cortex, Brainstem, Hypothalamus Pituitary); plasmacytoid dendritic c. (Liver); skeletal muscle satellite stem c. (Limb muscle)
		SORT1	neurotensin/neuromedin N	enterocyte CA2+ (Small intestine); enteroendocrine c. (Small intestine); fibroblast TNC+ (Kidney); filiform papilla (Tongue)
		GPR158	osteocalcin (OCN), bone gamma-carboxyglutamic acid-containing protein (BGLAP)	osteoblast (Bone)
		ADCYAP1R1	pituitary adenylate cyclase-activating polypeptide (PACAP); vasoactive intestinal peptide (VIP); Peptide Histidine Isoleucine/Methionine (PHI/M)	GABA neuron GIRK1-MEIS2+NECAB1+ (Brain cortex); GABA neuron OTX2+ (Brainstem); diplotene spermatocyte (Testes); glutamate neuron CBLN1+ (Brainstem); glutamate neuron NEFH+ (Brainstem); glutamate neuron NPTX1+ (Brain cortex); hematopoietic precursor (Bone, Bone marrow); neuron (Brain cortex, Brainstem); pachytene spermatocyte (Testes)
		PAQR8	progesterone (P4), progestogen
		PGRMC1	progesterone (P4), progestogen
		PROKR1	prokineticin 1/2, Bv8	GABA neuron GRIK1+MEIS2+NECAB1- (Brain cortex); early spermatocyte (Testes); neutrophil (Bladder, Blood, Bone, Bone marrow, Brain cortex, Fat, Hypothalamus Pituitary, Kidney, Limb muscle, Liver, Lung, Pancreas, Spleen, Trachea, Uterus); neutrophil IL18BP+ (Bladder, Fat); neutrophil PF (Blood)
		PTGER4	prostaglandin D2 (PGD2); prostaglandin E2 (PGE2); prostaglandin I2, prostacyclin (PGI2)	adventitial fibroblast (Lung); basal c. (Tongue); basal c. WIF1+ (Tongue); basal urothelial c. (Bladder); basophil (Bladder, Fat, Limb muscle, Tongue); capillary FABP5+RBP7+ (Bladder); capillary FABP5+RBP7lo (Bladder); chondrocyte (Bone); conventional dendritic c. (Bladder, Bone); dendritic c. FLT3+IGSF6+ (Kidney, Liver, Lung); dendritic c. Langerhans c. (Skin); dendritic c. PF (Liver); fibroadip…
		CAP1	resistin	B c. (Bone, Bone marrow); NK c. (Bone marrow); NK c. KLRD1+ (Lung); NK c. PF (Lung); NK c./T c. PF (Bone, Bone marrow); NKT c. (Bone marrow); T c. CD4+CD8+CCL5+ (Lung); T c. CD4+CD8-CCL5- (Bone marrow); T c. CD4-CD8+CCL5+ (Bone marrow, Lung); T c. PF (Lung); adipo-CAR c. (Bone); alveolar macrophage (Lung); alveolar macrophage CXCL10+ (Lung); alveolar macrophage LPL+ (Lung); alveolar macrophage PF…
		TACR1	tachykinin, substance P (TAC1), neurokinin A/ B	GABA neuron GIRK1-MEIS2+NECAB1- (Brain cortex); GABA neuron PPP1R1B+ (Brain cortex); glutamate neuron CBLN1+ (Brainstem); glutamate neuron NEFH+ (Brainstem); neuron (Brain cortex, Brainstem)
		THRA & RXRB	thyroxine (T4)
		THRB & RXRB	thyroxine (T4)
thyrotroph	thyrotroph downstream	KNG1	kininogen/bradykinin, Kinin–kallikrein system	acinar c./ductal c. (Pancreas); artery (Pancreas); fibroblast (Bladder, Small intestine); fibroblast ENPP2+ (Bladder); fibroblast GGT5+ (Small intestine); fibroblast KCNN3+ (Small intestine); fibroblast LCN2+ (Fat); fibroblast LY6H+ (Bladder); fibroblast PTN+ (Bladder); mesothelial c. (Bladder); myofibroblast (Bladder); smooth muscle (Bladder, Small intestine); tendon c. (Tongue)
		NPPB	natriuretic peptide B, ventricular natriuretic peptide/brain natriuretic peptide (BNP)	unknown stromal 1 NGFR+TNNT2+ (Bone); unknown stromal 1 ST6GAL2+ (Kidney); GABA neuron PPP1R1B+ (Brain cortex); LoH thin ascend limb SLC14A2+ (Kidney); LoH thin descend limb (Kidney); acinar c. PNISR+ (Pancreas); adipo-CAR c. (Bone); adipocyte UCP1hi (Fat, Kidney, Pancreas); adipocyte UCP1lo (Fat, Kidney, Limb muscle, Pancreas); alveolar c. type 1 (Lung); artery (Bladder, Fat, Lung, Pancreas); ca…
		NPW	neuropeptide W
		NPFF	neuropeptide FF, PQRFamide peptide (PQRFa)	GABA neuron OTX2+ (Brainstem); early spermatocyte (Testes); leptomeningeal c. (Brain cortex)
		POMC & PCSK1 & CPE	adrenocorticotropic hormone, corticotropin (ACTH)	GABA neuron PPP1R1B+ (Brain cortex); adipo-CAR c. (Bone); adipocyte UCP1hi (Fat, Kidney, Pancreas); adipocyte UCP1lo (Aorta, Bladder, Bone, Fat, Pancreas); fibroblast GGT5+ (Small intestine); gonadotroph (Hypothalamus Pituitary); megakaryocyte progenitor (Bone, Bone marrow); melanocyte (Skin); mesothelial c. (Liver); neutrophil IL18BP+ (Bladder, Fat); tuft c. (Trachea)
		TSHB & CGA	thyroid stimulating hormone (TSH)	adipocyte UCP1lo (Bladder, Fat, Pancreas)
	thyrotroph upstream	ADIPOR1	adiponectin, GBP-28, apM1, AdipoQ, Acrp30	adipo-CAR c. (Bone); adipocyte UCP1hi (Fat, Kidney, Pancreas); adipocyte UCP1lo (Aorta, Bladder, Bone, Fat, Kidney, Limb muscle, Pancreas)
		AR	androgen, testosterone, dehydroepiandrosterone (DHEA), Dihydrotestosterone (DHT), dehydroepiandrosterone sulfate (DHEA-S), androstenedione (A4), and androstenediol (A5)	granulosa c. (Fat)
		ATP6AP2	renin
		NR3C1	cortisol (glucocorticoid)
		OPRK1	dynorphin; enkephalin (Met-ENK/Leu-ENK); β-endorphin, lipotropin	GABA neuron GIRK1-MEIS2+NECAB1- (Brain cortex); alpha c./beta c. (Pancreas); beta c. (Pancreas); delta c. (Pancreas); corticotroph (Hypothalamus Pituitary); glutamate neuron NPTX1+ (Brain cortex); glutamate neuron ROM1+ (Brainstem); neuroendocrine c. (Hypothalamus Pituitary); neuron (Brain cortex, Brainstem)
		OGFR	enkephalin (Met-ENK/Leu-ENK)
		ADRB1	epinephrine, adrenaline (EPI); norepinephrine (NE)
		EPOR	erythropoietin (EPO)
		PRLR	growth hormone (GH); prolactin (PRL)	lactotroph (Hypothalamus Pituitary); pericyte (Hypothalamus Pituitary); somatotroph (Hypothalamus Pituitary)
		INSR	insulin; insulin-like growth factor (IGF), somatomedin	unknown stromal 1 COL15A1+PTGDS+ (Tongue); unknown stromal 1 ST6GAL2+ (Kidney); GABA neuron GRIK1+MEIS2+NECAB1- (Brain cortex); alpha c. (Pancreas); alpha c./beta c. (Pancreas); beta c. (Pancreas); delta c. (Pancreas); adipo-CAR c. (Bone); artery (Bladder, Fat, Pancreas); capillary FABP5+RBP7+ (Bladder, Fat); capillary FABP5+RBP7- (Bladder, Small intestine); capillary FABP5+RBP7lo (Bladder, Limb …
		IGF1R	insulin-like growth factor (IGF), somatomedin; resistin	unknown stromal 1 COL15A1+PTGDS+ (Tongue); unknown stromal 1 ST6GAL2+ (Kidney); B c. (Bone, Bone marrow); GABA neuron GRIK1+MEIS2+NECAB1- (Brain cortex); GABA neuron OTX2+ (Brainstem); NK c. (Bone marrow); NK c. KLRD1+ (Lung); NK c. PF (Lung); NK c./T c. PF (Bone, Bone marrow); NKT c. (Bone marrow); ON-bipolar c. (Eye retina); T c. CD4+CD8+CCL5+ (Lung); T c. CD4+CD8-CCL5- (Bone marrow); T c. CD4-…
		GPR158	osteocalcin (OCN), bone gamma-carboxyglutamic acid-containing protein (BGLAP)	osteoblast (Bone)
		PAQR9	progesterone (P4), progestogen
		PGRMC1	progesterone (P4), progestogen
		PTGIR	prostaglandin I2, prostacyclin (PGI2)	adventitial fibroblast (Lung); chondrocyte (Bone); fibroblast (Bladder, Kidney, Lung, Small intestine, Trachea); fibroblast ACKR2+ (Fat); fibroblast LCN2+ (Fat); fibroblast LY6H+ (Bladder); fibroblast NNAT+ (Lung); fibroblast PTN+ (Bladder); fibroblast TNC+ (Kidney); fibroblast WIF1+ (Tongue); macrophage/monocyte (Blood); mesothelial c. (Bladder, Liver, Lung, Small intestine); mesothelial c. CXCL…
		SSTR1	cortistatin; somatostatin, growth hormone-inhibiting hormone (GHIH)	delta c. (Pancreas); corticotroph (Hypothalamus Pituitary); diplotene spermatocyte (Testes); elongated spermatid (Testes); elongating spermatid (Testes); enteroendocrine c. (Small intestine); glutamate neuron ROM1+ (Brainstem); goblet c. PF (Small intestine); neuron (Brain cortex, Brainstem); pachytene spermatocyte (Testes); round spermatid (Testes)
		SSTR2	cortistatin; somatostatin, growth hormone-inhibiting hormone (GHIH)	delta c. (Pancreas); corticotroph (Hypothalamus Pituitary); diplotene spermatocyte (Testes); elongated spermatid (Testes); elongating spermatid (Testes); enteroendocrine c. (Small intestine); glutamate neuron ROM1+ (Brainstem); goblet c. PF (Small intestine); neuron (Brain cortex, Brainstem); pachytene spermatocyte (Testes); round spermatid (Testes)
		TRHR	thyrotropin-releasing hormone (TRH)	glutamate neuron ROM1+ (Brainstem)
