## Supplementary material for "An organism-wide atlas of hormonal signaling based on the mouse lemur single-cell transcriptome": Table 6. Generality scores of the hormone ligands, modulators and receptors.

### Sheet: Sheet1
type	genes	genes_lemur	isSingle	generality (% of cell types)	generality (# of positive clusters)
receptor	ADIPOR1	ADIPOR1	FALSE	0.956594	72
receptor	ATP6AP2	ATP6AP2	FALSE	0.923137	67
receptor	PGRMC1	PGRMC1	FALSE	0.85326	64
receptor	CAP1	CAP1	FALSE	0.772618	62
receptor	NR3C1	NR3C1	FALSE	0.768376	60
receptor	IGF1R	IGF1R	FALSE	0.671401	49
receptor	OGFR	OGFR	FALSE	0.659898	51
receptor	ITGAV & ITGB1	ITGAV ITGB1	FALSE	0.633835	49
receptor	THRA & RXRB	THRA RXRB	FALSE	0.531031	40
receptor	IGF2R	IGF2R	FALSE	0.467445	34
receptor	NR3C2	NR3C2	FALSE	0.464241	35
receptor	PTGER4	PTGER4	FALSE	0.440723	30
receptor	ADIPOR2	ADIPOR2	FALSE	0.42563	26
receptor	SLC40A1	SLC40A1	FALSE	0.403488	27
receptor	DCN	DCN	FALSE	0.386968	27
receptor	PAQR8	PAQR8	FALSE	0.370604	23
receptor	ADRB2	ADRB2	FALSE	0.36085	25
receptor	SORT1	SORT1	FALSE	0.30145	17
receptor	GHR	GHR	FALSE	0.300644	21
receptor	EPOR	EPOR	FALSE	0.300275	18
receptor	PAQR6	PAQR6	FALSE	0.282633	18
receptor	AR	AR	FALSE	0.26362	16
modulator	CFD	CFD	TRUE	0.242704	15
receptor	PAQR7	PAQR7	FALSE	0.239397	15
receptor	PTH1R	PTH1R	FALSE	0.237788	18
receptor	CALCRL & RAMP2	CALCRL RAMP2	FALSE	0.233085	13
receptor	PRLR	PRLR	FALSE	0.223952	18
receptor	NPR1	NPR1	FALSE	0.221699	14
receptor	FGFR1 & KLB	FGFR1 KLB	FALSE	0.209358	12
receptor	CYSLTR1	CYSLTR1	FALSE	0.204255	11
ligand (peptide)	C3	C3	FALSE	0.193601	10
ligand (peptide)	ADM	ADM	FALSE	0.190772	10
ligand (peptide)	RETN	RETN	FALSE	0.189058	10
ligand (peptide)	IGF2	IGF2	FALSE	0.179954	12
receptor	ACVR1B & ACVR2A	ACVR1B ACVR2A	FALSE	0.17327	9
receptor	PTGER2	PTGER2	FALSE	0.165923	8
receptor	CSF1R	CSF1R	FALSE	0.161462	9
receptor	NPR2	NPR2	FALSE	0.160321	11
receptor	CSF3R	CSF3R	FALSE	0.15295	7
receptor	INSR	INSR	FALSE	0.152254	4
receptor	ADRB1	ADRB1	FALSE	0.151698	9
receptor	ITGAV & ITGB3	ITGAV ITGB3	FALSE	0.137287	8
receptor	TGFBR3 & ACVR2A	TGFBR3 ACVR2A	FALSE	0.133888	5
ligand (peptide)	EDN1 & ECE1	EDN1 ECE1	FALSE	0.132178	10
receptor	ADRA2A	ADRA2A	FALSE	0.129025	6
receptor	ESR1	ESR1	FALSE	0.126819	6
receptor	SCTR	SCTR	FALSE	0.126621	7
receptor	LEPR	LEPR	FALSE	0.126159	7
receptor	CALCRL & RAMP1	CALCRL RAMP1	FALSE	0.125441	5
receptor	AVPR1A	AVPR1A	FALSE	0.123606	8
receptor	PTGIR	PTGIR	FALSE	0.121099	7
receptor	AVPR2	AVPR2	FALSE	0.120042	7
receptor	ACVR1B & ACVR2B	ACVR1B ACVR2B	FALSE	0.112644	2
receptor	TLR4	TLR4	FALSE	0.111377	5
receptor	NPR3	NPR3	FALSE	0.109314	5
receptor	NPY1R	NPY1R	FALSE	0.108044	8
receptor	THRB & RXRB	THRB RXRB	FALSE	0.106627	2
receptor	GPR68	GPR68	FALSE	0.104786	5
ligand (small molecule)	PTGES3 & PTGS1 & PTGS2	PTGES3 PTGS1 PTGS2	FALSE	0.103675	4
receptor	PTGER3	PTGER3	FALSE	0.102515	7
receptor	PAQR9	PAQR9	FALSE	0.102314	7
receptor	ROR1	ROR1	FALSE	0.0985591	3
ligand (peptide)	MLN	MLN	FALSE	0.0976067	6
receptor	C5AR2	C5AR2	FALSE	0.0966505	6
ligand (peptide)	AGT	AGT	FALSE	0.0963046	7
receptor	EDNRA	EDNRA	FALSE	0.0936136	6
receptor	ADRA1A	ADRA1A	FALSE	0.0901468	5
ligand (peptide)	IGF1	IGF1	FALSE	0.0896809	4
receptor	GCGR	GCGR	FALSE	0.0891735	6
receptor	FGFR4 & KLB	FGFR4 KLB	FALSE	0.0857821	3
receptor	ADRA2B	ADRA2B	FALSE	0.0856689	4
receptor	LTB4R	LTB4R	FALSE	0.0839847	3
ligand (peptide)	KNG1	KNG1	FALSE	0.083863	5
receptor	EDNRB	EDNRB	FALSE	0.0836038	4
receptor	AGTR1	AGTR1	FALSE	0.0832834	5
receptor	TGFBR3 & ACVR2B	TGFBR3 ACVR2B	FALSE	0.0800067	2
ligand (peptide)	ADM2	ADM2	FALSE	0.0767524	5
receptor	VIPR1	VIPR1	FALSE	0.0741788	3
receptor	NPY5R	NPY5R	FALSE	0.0696082	4
ligand (peptide)	AVP & CPE	AVP CPE	FALSE	0.0679788	4
receptor	PTGFR	PTGFR	FALSE	0.0670689	3
receptor	GPR158	GPR158	FALSE	0.0659683	4
receptor	SSTR1	SSTR1	FALSE	0.0657562	1
receptor	OXTR	OXTR	FALSE	0.0650059	5
receptor	VDR & RXRB	VDR RXRB	FALSE	0.063859	2
ligand (peptide)	FBN1 & FURIN	FBN1 FURIN	FALSE	0.062908	3
ligand (peptide)	NPW	NPW	FALSE	0.0603177	3
receptor	GUCY2C	GUCY2C	FALSE	0.0589661	2
receptor	CCKBR	CCKBR	FALSE	0.0573223	4
receptor	APLNR	APLNR	FALSE	0.0569773	3
ligand (peptide)	OXT & CPE	OXT CPE	FALSE	0.0548462	3
ligand (peptide)	INHBB	INHBB	FALSE	0.0542012	2
ligand (small molecule)	PTGES2 & PTGS1 & PTGS2	PTGES2 PTGS1 PTGS2	FALSE	0.05209	0
ligand (peptide)	PTHLH & FURIN	PTHLH FURIN	FALSE	0.052036	1
receptor	GIPR	GIPR	FALSE	0.0513944	3
ligand (small molecule)	CYP2R1 & CYP27A1	CYP2R1 CYP27A1	TRUE	0.0501949	1
receptor	ADRA1B	ADRA1B	FALSE	0.0495297	1
receptor	ADRA2C	ADRA2C	FALSE	0.0478654	2
receptor	PTGDR	PTGDR	FALSE	0.0475143	1
ligand (peptide)	FGF21	FGF21	FALSE	0.0463997	2
receptor	PGR	PGR	FALSE	0.0460062	2
ligand (peptide)	ASIP	ASIP	FALSE	0.0445946	3
receptor	PAQR5	PAQR5	FALSE	0.0445946	3
ligand (peptide)	EDN3 & ECE1	EDN3 ECE1	FALSE	0.0445691	3
receptor	ADCYAP1R1	ADCYAP1R1	FALSE	0.0432371	1
modulator	CFB	CFB	TRUE	0.0427177	2
ligand (peptide)	CSF3	CSF3	FALSE	0.0426008	2
receptor	TACR1	TACR1	FALSE	0.0415	2
ligand (small molecule)	PTGES & PTGS1 & PTGS2	PTGES PTGS1 PTGS2	FALSE	0.0400447	0
ligand (peptide)	INHBA	INHBA	FALSE	0.037811	1
ligand (peptide)	HCRT	HCRT	FALSE	0.0358449	2
receptor	MPL	MPL	FALSE	0.0339923	1
ligand (small molecule)	TBXAS1 & PTGS1 & PTGS2	TBXAS1 PTGS1 PTGS2	FALSE	0.0331425	1
ligand (peptide)	NPFF	NPFF	FALSE	0.0329075	0
receptor	ADRB3	ADRB3	FALSE	0.0324465	1
receptor	CYSLTR2	CYSLTR2	FALSE	0.0324044	1
ligand (peptide)	FNDC5	FNDC5	FALSE	0.0323751	1
receptor	PROKR1	PROKR1	FALSE	0.0315901	1
ligand (peptide)	CORT	CORT	FALSE	0.0300742	1
receptor	OPRK1	OPRK1	FALSE	0.0297522	1
ligand (peptide)	NPPC	NPPC	FALSE	0.0279119	1
ligand (peptide)	GAL	GAL	FALSE	0.0277864	1
ligand (peptide)	NPPB	NPPB	FALSE	0.0259009	2
receptor	LHCGR	LHCGR	FALSE	0.0256977	1
receptor	ADRA1D	ADRA1D	FALSE	0.0255815	1
receptor	CRHR1	CRHR1	FALSE	0.0255523	2
receptor	SSTR4	SSTR4	FALSE	0.0253842	0
ligand (peptide)	POMC & PCSK1 & CPE	POMC PCSK1 CPE	FALSE	0.0253426	2
ligand (small molecule)	DHCR7	DHCR7	TRUE	0.0242547	0
ligand (small molecule)	CYP27B1	CYP27B1	FALSE	0.0237879	1
ligand (peptide)	ADCYAP1	ADCYAP1	FALSE	0.0237016	0
ligand (peptide)	GUCA2B	GUCA2B	FALSE	0.023562	2
ligand (peptide)	GCG & PCSK1	GCG PCSK1	FALSE	0.023166	2
receptor	GALR2	GALR2	FALSE	0.0226893	1
receptor	SSTR3	SSTR3	FALSE	0.0221251	1
ligand (peptide)	GCG & PCSK2	GCG PCSK2	FALSE	0.0217602	1
receptor	SSTR2	SSTR2	FALSE	0.021651	0
receptor	NPY2R	NPY2R	FALSE	0.0214262	0
receptor	FSHR	FSHR	FALSE	0.0211019	1
receptor	MC5R	MC5R	FALSE	0.0204818	1
ligand (peptide)	GUCA2A	GUCA2A	FALSE	0.0202682	2
ligand (peptide)	UCN3	UCN3	FALSE	0.019305	1
receptor	NTSR2	NTSR2	FALSE	0.0189189	1
ligand (peptide)	PROK2	PROK2	FALSE	0.0188282	1
ligand (peptide)	POMC & PCSK1 & PCSK2 & CPE	POMC PCSK1 PCSK2 CPE	FALSE	0.0185858	1
ligand (peptide)	RLN2	LOC105856306	FALSE	0.0176963	0
receptor	UTS2R	UTS2R	FALSE	0.0170998	1
ligand (peptide)	SCT	SCT*	FALSE	0.0165165	1
receptor	KISS1R	KISS1R	FALSE	0.016424	0
ligand (peptide)	INHA & INHBB	INHA INHBB	FALSE	0.0162162	1
receptor	GPRC6A	GPRC6A	FALSE	0.0162162	1
receptor	DRD1	DRD1	FALSE	0.0161923	0
ligand (peptide)	CCK & CPE	CCK CPE	FALSE	0.0160497	1
receptor	AMHR2	AMHR2	FALSE	0.0157658	1
ligand (peptide)	UCN	UCN	FALSE	0.0157557	0
ligand (peptide)	EDN2 & ECE1	EDN2 ECE1	FALSE	0.0157082	0
ligand (peptide)	SST & CPE & PCSK1	SST CPE PCSK1	FALSE	0.0152548	1
ligand (small molecule)	PTGIS & PTGS1 & PTGS2	PTGIS PTGS1 PTGS2	FALSE	0.014892	0
ligand (peptide)	HAMP & FURIN	HAMP FURIN	FALSE	0.0142643	1
ligand (peptide)	PYY	PYY	FALSE	0.0142643	1
receptor	RXFP1	RXFP1	FALSE	0.0139389	0
ligand (peptide)	ADIPOQ	ADIPOQ	FALSE	0.0137214	1
ligand (peptide)	INSL3	INSL3	FALSE	0.0136592	0
ligand (peptide)	AMH	AMH	FALSE	0.0135135	1
ligand (small molecule)	HSD3B2 & CYP17A1 & HSD17B12 & CYP11A1	HSD3B2 CYP17A1 HSD17B12 CYP11A1	FALSE	0.0135135	1
ligand (peptide)	NPB	NPB	FALSE	0.0129775	1
ligand (peptide)	FGF23	FGF23	FALSE	0.0129074	0
receptor	GHRHR	GHRHR	FALSE	0.0125483	0
receptor	GUCY2D	GUCY2D	FALSE	0.0117117	1
receptor	ACVR1C & ACVR2A	ACVR1C ACVR2A	FALSE	0.0116759	0
receptor	DRD2	DRD2	FALSE	0.0115262	0
receptor	LTB4R2	LTB4R2	FALSE	0.0112412	1
receptor	MCHR1	MCHR1	FALSE	0.0112151	0
ligand (peptide)	TAC1 & CPE & PCSK2	TAC1 CPE PCSK2	FALSE	0.0108638	0
modulator	CPB2	CPB2	TRUE	0.0108108	1
receptor	HCRTR2	HCRTR2	FALSE	0.0105933	0
ligand (peptide)	INS & CPE & PCSK1 & PCSK2	INS CPE PCSK1 PCSK2	FALSE	0.00965251	1
ligand (peptide)	GHRL & PCSK1	GHRL PCSK1	FALSE	0.00900901	1
ligand (peptide)	GIP & PCSK1	GIP PCSK1	FALSE	0.00900901	1
ligand (peptide)	GRP	GRP	FALSE	0.00900901	0
ligand (peptide)	NPPA	NPPA	FALSE	0.00900901	1
receptor	DRD4	DRD4	FALSE	0.00900901	0
receptor	RXFP4	RXFP4	FALSE	0.00900901	1
ligand (peptide)	GAST & PCSK1	GAST PCSK1	FALSE	0.00868726	0
receptor	BDKRB1	BDKRB1	FALSE	0.00847722	0
ligand (small molecule)	PTGDS & PTGS1 & PTGS2	PTGDS PTGS1 PTGS2	FALSE	0.00814451	0
receptor	PTH2R	PTH2R	FALSE	0.00749489	0
ligand (peptide)	INSL5	INSL5	FALSE	0.00720721	0
receptor	MC2R	MC2R	FALSE	0.00696466	0
receptor	CALCR	CALCR	FALSE	0.00675676	0
receptor	NPFFR2	NPFFR2	FALSE	0.00675676	0
receptor	OR4M1	LOC105864759	FALSE	0.00675676	0
ligand (peptide)	PPY & PCSK1	PPY PCSK1	FALSE	0.00643501	0
receptor	NPFFR1	NPFFR1	FALSE	0.00620032	0
ligand (peptide)	NTS	NTS	FALSE	0.00587266	0
modulator	KLKB1	KLKB1	TRUE	0.00561331	0
receptor	GALR3	GALR3	FALSE	0.00552023	0
receptor	TACR3	TACR3	FALSE	0.00550732	0
ligand (peptide)	PRLH	PRLH	FALSE	0.00540541	0
ligand (peptide)	GHRH	GHRH	FALSE	0.00519751	0
ligand (small molecule)	AANAT & ASMT	AANAT ASMT	FALSE	0.00508744	0
receptor	TSHR	TSHR	FALSE	0.004914	0
receptor	MLNR	MLNR	FALSE	0.0048033	0
ligand (peptide)	THPO	THPO	FALSE	0.0046332	0
ligand (peptide)	GH1	LOC105861608	FALSE	0.0045045	0
ligand (peptide)	PNOC & CPE & PCSK2	PNOC CPE PCSK2	FALSE	0.00431524	0
ligand (peptide)	UTS2	UTS2	FALSE	0.00422297	0
ligand (peptide)	APLN & FURIN	APLN FURIN	FALSE	0.003861	0
receptor	PRLHR	PRLHR	FALSE	0.003861	0
receptor	RXFP3	RXFP3	FALSE	0.00372019	0
receptor	BDKRB2	BDKRB2	FALSE	0.0036267	0
ligand (peptide)	RLN3	RLN3	FALSE	0.00358628	0
ligand (peptide)	NPY & CPE & PCSK2	NPY CPE PCSK2	FALSE	0.00352033	0
receptor	DRD3	DRD3	FALSE	0.00304716	0
ligand (peptide)	CALCB	CALCB	FALSE	0.00272541	0
receptor	MC1R	MC1R*	FALSE	0.00240043	0
receptor	CALCRL & RAMP3	CALCRL RAMP3	FALSE	0.00238474	0
ligand (peptide)	FSHB & CGA	FSHB CGA	FALSE	0.00225225	0
ligand (peptide)	IAPP & PCSK1 & PCSK2	IAPP PCSK1 PCSK2	FALSE	0.00225225	0
ligand (peptide)	LHB & CGA	LHB_uTAR CGA	FALSE	0.00225225	0
ligand (peptide)	PRL	PRL	FALSE	0.00225225	0
ligand (peptide)	TSHB & CGA	TSHB CGA	FALSE	0.00225225	0
receptor	TRHR	TRHR	FALSE	0.00225225	0
receptor	VDR & RXRG	VDR RXRG	FALSE	0.00225225	0
ligand (peptide)	CALCA	CALCA	FALSE	0.0019305	0
ligand (peptide)	KISS1 & FURIN	KISS1 FURIN	FALSE	0.0019305	0
receptor	ACVR1C & ACVR2B	ACVR1C ACVR2B	FALSE	0.0019305	0
receptor	GRPR	GRPR	FALSE	0.0019305	0
receptor	GLP2R	GLP2R	FALSE	0.0018711	0
ligand (peptide)	LEP	LEP	FALSE	0.00176904	0
ligand (peptide)	CARTPT & CPE	LOC105881981 CPE	FALSE	0.00158983	0
ligand (peptide)	CRH	CRH	FALSE	0.00158983	0
ligand (peptide)	TAC3 & CPE & PCSK2	TAC3 CPE PCSK2	FALSE	0.00158983	0
ligand (peptide)	VIP	VIP	FALSE	0.00158983	0
receptor	NPY4R	LOC105884287	FALSE	0.0015015	0
receptor	TACR2	TACR2	FALSE	0.00142412	0
receptor	HCRTR1	HCRTR1	FALSE	0.00142248	0
ligand (small molecule)	ALOX5AP & ALOX5 & LTA4H	ALOX5AP LOC105860128 LTA4H	FALSE	0.00135135	0
receptor	MC3R	MC3R	FALSE	0.00100281	0
receptor	VIPR2	VIPR2	FALSE	0.000919138	0
ligand (peptide)	AGRP & PCSK1	AGRP PCSK1	FALSE	0.000794913	0
ligand (peptide)	EDN1 & ECE2	EDN1 ECE2	FALSE	0.000794913	0
ligand (peptide)	TRH & CPE & PCSK2	TRH CPE PCSK2	FALSE	0.000794913	0
ligand (small molecule)	DDC & TH	DDC TH	FALSE	0.000794913	0
receptor	PROKR2	PROKR2	FALSE	0.000794913	0
receptor	OPRD1	OPRD1	FALSE	0.000465983	0
ligand (peptide)	BGLAP	BGLAP	FALSE	0.0004158	0
ligand (peptide)	EDN2 & ECE2	EDN2 ECE2	FALSE	0	0
ligand (peptide)	EDN3 & ECE2	EDN3 ECE2	FALSE	0	0
ligand (peptide)	EPO	EPO	FALSE	0	0
ligand (peptide)	FGF19	FGF19	FALSE	0	0
ligand (peptide)	GNRH1 & CPE & PCSK1	GNRH1 CPE PCSK1	FALSE	0	0
ligand (peptide)	GNRH2 & CPE & PCSK1	GNRH2 CPE PCSK1	FALSE	0	0
ligand (peptide)	INHA & INHBA	INHA INHBA	FALSE	0	0
ligand (peptide)	NPVF	NPVF	FALSE	0	0
ligand (peptide)	PDYN & PCSK1 & PCSK2 & CPE	PDYN PCSK1 PCSK2 CPE	FALSE	0	0
ligand (peptide)	PENK & PCSK1 & CPE	PENK PCSK1 CPE	FALSE	0	0
ligand (peptide)	PENK & PCSK2 & CPE	PENK PCSK2 CPE	FALSE	0	0
ligand (peptide)	PMCH & PCSK1	PMCH PCSK1	FALSE	0	0
ligand (peptide)	PMCH & PCSK2	PMCH PCSK2	FALSE	0	0
ligand (peptide)	PROK1	PROK1	FALSE	0	0
ligand (peptide)	PTH & FURIN	PTH FURIN	FALSE	0	0
ligand (peptide)	TAC4 & CPE & PCSK2	TAC4 CPE PCSK2	FALSE	0	0
ligand (peptide)	UCN2	UCN2	FALSE	0	0
ligand (peptide)	UTS2B	UTS2B	FALSE	0	0
ligand (small molecule)	ALOX5AP & ALOX5 & LTC4S	ALOX5AP LOC105860128 LTC4S	FALSE	0	0
ligand (small molecule)	CYP11B2 & HSD3B2 & CYP11A1	CYP11B1 HSD3B2 CYP11A1	FALSE	0	0
ligand (small molecule)	CYP19A1 & CYP11A1 & HSD17B1	CYP19A1 CYP11A1 HSD17B1	FALSE	0	0
ligand (small molecule)	CYP19A1 & CYP11A1 & HSD17B11	CYP19A1 CYP11A1 LOC105876368	FALSE	0	0
ligand (small molecule)	CYP19A1 & CYP11A1 & HSD17B14	CYP19A1 CYP11A1 HSD17B14	FALSE	0	0
ligand (small molecule)	CYP19A1 & CYP11A1 & HSD17B2	CYP19A1 CYP11A1 HSD17B2	FALSE	0	0
ligand (small molecule)	DBH	DBH	FALSE	0	0
ligand (small molecule)	DBH & PNMT	DBH PNMT	FALSE	0	0
ligand (small molecule)	HSD3B1 & HSD17B2 & CYP11A1	HSD3B2 HSD17B2 CYP11A1	FALSE	0	0
ligand (small molecule)	HSD3B2 & CYP17A1 & HSD17B3 & CYP11A1	HSD3B2 CYP17A1 HSD17B3 CYP11A1	FALSE	0	0
ligand (small molecule)	TPO & TG & SLC5A5 & SLC26A4 & DUOX1 & DUOX2	TPO TG SLC5A5 SLC26A4 DUOX1 DUOX2	FALSE	0	0
modulator	REN & PCSK1	REN PCSK1	FALSE	0	0
receptor	AGTR2	AGTR2	FALSE	0	0
receptor	AVPR1B	AVPR1B	FALSE	0	0
receptor	CALCR & RAMP1	CALCR RAMP1	FALSE	0	0
receptor	CALCR & RAMP2	CALCR RAMP2	FALSE	0	0
receptor	CALCR & RAMP3	CALCR RAMP3	FALSE	0	0
receptor	CCKAR	CCKAR	FALSE	0	0
receptor	CRHR2	CRHR2	FALSE	0	0
receptor	ESR2	ESR2	FALSE	0	0
receptor	GALR1	GALR1	FALSE	0	0
receptor	GHSR	GHSR	FALSE	0	0
receptor	GLP1R	GLP1R	FALSE	0	0
receptor	GNRHR	GNRHR	FALSE	0	0
receptor	MC4R	MC4R	FALSE	0	0
receptor	MCHR2	MCHR2	FALSE	0	0
receptor	MRGPRX1	MRGPRX1	FALSE	0	0
receptor	MRGPRX2	MRGPRX2	FALSE	0	0
receptor	MTNR1A	MTNR1A	FALSE	0	0
receptor	MTNR1B	MTNR1B	FALSE	0	0
receptor	NPBWR1	NPBWR1	FALSE	0	0
receptor	NPBWR2	NPBWR2	FALSE	0	0
receptor	NTSR1	NTSR1	FALSE	0	0
receptor	OPRL1	OPRL1	FALSE	0	0
receptor	OPRM1	OPRM1	FALSE	0	0
receptor	PTGDR2	PTGDR2	FALSE	0	0
receptor	PTGER1	PTGER1	FALSE	0	0
receptor	RXFP2	RXFP2	FALSE	0	0
receptor	SSTR5	SSTR5	FALSE	0	0
receptor	TAAR1	TAAR1	FALSE	0	0
receptor	TBXA2R	TBXA2R	FALSE	0	0
receptor	THRA & RXRA	THRA RXRA	FALSE	0	0
receptor	THRB & RXRA	THRB RXRA	FALSE	0	0
receptor	VDR & RXRA	VDR RXRA	FALSE	0	0
