## Supplementary material for "An organism-wide atlas of hormonal signaling based on the mouse lemur single-cell transcriptome": Table 8. Measurements of concentrations of mouse lemur seasonally-changing hormones.

### Sheet: season
Season	Concentration	Hormone type	Sample
Summer	13.2018	Testosterone (ng/mL)	Plasma
Summer	62.3057	Testosterone (ng/mL)	Plasma
Summer	52.0269	Testosterone (ng/mL)	Plasma
Summer	67.0064	Testosterone (ng/mL)	Plasma
Summer	80.0533	Testosterone (ng/mL)	Plasma
Summer	10.2928	Testosterone (ng/mL)	Plasma
Summer	17.7081	Testosterone (ng/mL)	Plasma
Summer	51.537	Testosterone (ng/mL)	Plasma
Summer	72.1549	Testosterone (ng/mL)	Plasma
Summer	89.3986	Testosterone (ng/mL)	Plasma
Summer	62.9477	Testosterone (ng/mL)	Plasma
Summer	41.3986	Testosterone (ng/mL)	Plasma
Summer	82.5	Testosterone (ng/mL)	Plasma
Summer	66.3	Testosterone (ng/mL)	Plasma
Summer	61.8	Testosterone (ng/mL)	Plasma
Summer	45.2	Testosterone (ng/mL)	Plasma
Summer	4.2	Testosterone (ng/mL)	Plasma
Summer	110.5	Testosterone (ng/mL)	Plasma
Summer	83.1	Testosterone (ng/mL)	Plasma
Summer	28.9	Testosterone (ng/mL)	Plasma
Summer	62.1	Testosterone (ng/mL)	Plasma
Summer	23.4	Testosterone (ng/mL)	Plasma
Summer	78.2	Testosterone (ng/mL)	Plasma
Summer	2.6	Testosterone (ng/mL)	Plasma
Summer	94	Testosterone (ng/mL)	Plasma
Summer	92	Testosterone (ng/mL)	Plasma
Summer	129.1	Testosterone (ng/mL)	Plasma
Summer	116.8	Testosterone (ng/mL)	Plasma
Winter	15.0977	Testosterone (ng/mL)	Plasma
Winter	2.48471	Testosterone (ng/mL)	Plasma
Winter	1.95892	Testosterone (ng/mL)	Plasma
Winter	7.3	Testosterone (ng/mL)	Plasma
Winter	2.3	Testosterone (ng/mL)	Plasma
Winter	2.2	Testosterone (ng/mL)	Plasma
Winter	4.5	Testosterone (ng/mL)	Plasma
Winter	4.1	Testosterone (ng/mL)	Plasma
Winter	5.1	Testosterone (ng/mL)	Plasma
Winter	1.7	Testosterone (ng/mL)	Plasma
Winter	12.4	Testosterone (ng/mL)	Plasma
Winter	23.3	Testosterone (ng/mL)	Plasma
Winter	7.5	Testosterone (ng/mL)	Plasma
Winter	3.4	Testosterone (ng/mL)	Plasma
Winter	1.7	Testosterone (ng/mL)	Plasma
Summer	13.2472	Melatonin (ng/mg Creat)	Urine
Summer	7.5513	Melatonin (ng/mg Creat)	Urine
Summer	8.33084	Melatonin (ng/mg Creat)	Urine
Summer	10.9373	Melatonin (ng/mg Creat)	Urine
Summer	11.4731	Melatonin (ng/mg Creat)	Urine
Summer	13.7836	Melatonin (ng/mg Creat)	Urine
Summer	9.33867	Melatonin (ng/mg Creat)	Urine
Summer	3.2687	Melatonin (ng/mg Creat)	Urine
Summer	13.7841	Melatonin (ng/mg Creat)	Urine
Summer	18.4624	Melatonin (ng/mg Creat)	Urine
Summer	7.35423	Melatonin (ng/mg Creat)	Urine
Summer	2.40326	Melatonin (ng/mg Creat)	Urine
Summer	4.56198	Melatonin (ng/mg Creat)	Urine
Summer	2.67414	Melatonin (ng/mg Creat)	Urine
Summer	16.1742	Melatonin (ng/mg Creat)	Urine
Winter	18.0575	Melatonin (ng/mg Creat)	Urine
Winter	21.6905	Melatonin (ng/mg Creat)	Urine
Winter	18.2616	Melatonin (ng/mg Creat)	Urine
Winter	4.88128	Melatonin (ng/mg Creat)	Urine
Winter	10.0202	Melatonin (ng/mg Creat)	Urine
Winter	20.4284	Melatonin (ng/mg Creat)	Urine
Winter	18.3569	Melatonin (ng/mg Creat)	Urine
Winter	35.194	Melatonin (ng/mg Creat)	Urine
Winter	27.8492	Melatonin (ng/mg Creat)	Urine
Winter	19.3304	Melatonin (ng/mg Creat)	Urine
Winter	19.4526	Melatonin (ng/mg Creat)	Urine
Winter	11.8648	Melatonin (ng/mg Creat)	Urine
Winter	4.46093	Melatonin (ng/mg Creat)	Urine
Winter	11.7274	Melatonin (ng/mg Creat)	Urine
Winter	7.91349	Melatonin (ng/mg Creat)	Urine
Winter	4.50936	Melatonin (ng/mg Creat)	Urine
Winter	22.1927	Melatonin (ng/mg Creat)	Urine
Winter	27.8919	Melatonin (ng/mg Creat)	Urine
Winter	5.10118	Melatonin (ng/mg Creat)	Urine
Summer	851.77	Insulin (pg/mL)	Plasma
Summer	825.69	Insulin (pg/mL)	Plasma
Summer	1263.49	Insulin (pg/mL)	Plasma
Summer	763.87	Insulin (pg/mL)	Plasma
Summer	1283.14	Insulin (pg/mL)	Plasma
Summer	1069.63	Insulin (pg/mL)	Plasma
Summer	1582.65	Insulin (pg/mL)	Plasma
Summer	1131.98	Insulin (pg/mL)	Plasma
Summer	1054.43	Insulin (pg/mL)	Plasma
Summer	1003.62	Insulin (pg/mL)	Plasma
Summer	301.09	Insulin (pg/mL)	Plasma
Winter	4024.67	Insulin (pg/mL)	Plasma
Winter	4925.38	Insulin (pg/mL)	Plasma
Winter	3322.46	Insulin (pg/mL)	Plasma
Winter	6708	Insulin (pg/mL)	Plasma
Winter	6414.04	Insulin (pg/mL)	Plasma
Winter	8716	Insulin (pg/mL)	Plasma
Summer	5.65	GIP (pg/mL)	Plasma
Summer	6.54	GIP (pg/mL)	Plasma
Summer	4.48	GIP (pg/mL)	Plasma
Summer	38.6	GIP (pg/mL)	Plasma
Summer	64.03	GIP (pg/mL)	Plasma
Summer	99	GIP (pg/mL)	Plasma
Summer	1.27	GIP (pg/mL)	Plasma
Summer	34.21	GIP (pg/mL)	Plasma
Summer	26.3	GIP (pg/mL)	Plasma
Summer	28.34	GIP (pg/mL)	Plasma
Summer	87.31	GIP (pg/mL)	Plasma
Summer	26	GIP (pg/mL)	Plasma
Winter	76.9	GIP (pg/mL)	Plasma
Winter	109.22	GIP (pg/mL)	Plasma
Winter	93.71	GIP (pg/mL)	Plasma
Winter	145.49	GIP (pg/mL)	Plasma
Winter	60	GIP (pg/mL)	Plasma
Winter	140	GIP (pg/mL)	Plasma
Summer	22.8	PPY (pg(mL)	Plasma
Summer	20.23	PPY (pg(mL)	Plasma
Summer	10.45	PPY (pg(mL)	Plasma
Summer	119.82	PPY (pg(mL)	Plasma
Summer	77.71	PPY (pg(mL)	Plasma
Summer	73.78	PPY (pg(mL)	Plasma
Summer	50.47	PPY (pg(mL)	Plasma
Summer	24.04	PPY (pg(mL)	Plasma
Summer	14.19	PPY (pg(mL)	Plasma
Summer	123.01	PPY (pg(mL)	Plasma
Summer	127.57	PPY (pg(mL)	Plasma
Summer	48.63	PPY (pg(mL)	Plasma
Winter	264.76	PPY (pg(mL)	Plasma
Winter	168.52	PPY (pg(mL)	Plasma
Winter	174.25	PPY (pg(mL)	Plasma
Winter	208.98	PPY (pg(mL)	Plasma
Winter	208	PPY (pg(mL)	Plasma
Summer	17.2	PYY (pg/mL)	Plasma
Summer	33.3	PYY (pg/mL)	Plasma
Summer	4.2	PYY (pg/mL)	Plasma
Summer	61.29	PYY (pg/mL)	Plasma
Summer	18.46	PYY (pg/mL)	Plasma
Summer	13.49	PYY (pg/mL)	Plasma
Summer	29.6	PYY (pg/mL)	Plasma
Summer	28.8	PYY (pg/mL)	Plasma
Summer	30.3	PYY (pg/mL)	Plasma
Summer	21.1	PYY (pg/mL)	Plasma
Summer	5.82	PYY (pg/mL)	Plasma
Summer	11.29	PYY (pg/mL)	Plasma
Winter	295.5	PYY (pg/mL)	Plasma
Winter	320	PYY (pg/mL)	Plasma
Winter	284.12	PYY (pg/mL)	Plasma
Winter	340.41	PYY (pg/mL)	Plasma
Winter	264.64	PYY (pg/mL)	Plasma
Winter	283.82	PYY (pg/mL)	Plasma
Summer	31.74	GLP-1 (pg/mL)	Plasma
Summer	27.33	GLP-1 (pg/mL)	Plasma
Summer	10.93	GLP-1 (pg/mL)	Plasma
Summer	18.58	GLP-1 (pg/mL)	Plasma
Summer	17.03	GLP-1 (pg/mL)	Plasma
Summer	15.51	GLP-1 (pg/mL)	Plasma
Summer	5.32	GLP-1 (pg/mL)	Plasma
Summer	19.25	GLP-1 (pg/mL)	Plasma
Summer	29.24	GLP-1 (pg/mL)	Plasma
Summer	16.49	GLP-1 (pg/mL)	Plasma
Summer	14.87	GLP-1 (pg/mL)	Plasma
Summer	8.46	GLP-1 (pg/mL)	Plasma
Winter	689.17	GLP-1 (pg/mL)	Plasma
Winter	697.925	GLP-1 (pg/mL)	Plasma
Winter	580.57	GLP-1 (pg/mL)	Plasma
Winter	652.67	GLP-1 (pg/mL)	Plasma
Winter	764.27	GLP-1 (pg/mL)	Plasma
Winter	653.44	GLP-1 (pg/mL)	Plasma
Summer	30.92	tT4 (nmol/L)	Plasma
Summer	30.92	tT4 (nmol/L)	Plasma
Summer	31.77	tT4 (nmol/L)	Plasma
Summer	34.24	tT4 (nmol/L)	Plasma
Summer	37.79	tT4 (nmol/L)	Plasma
Summer	29.08	tT4 (nmol/L)	Plasma
Winter	2.26	tT4 (nmol/L)	Plasma
Winter	2.26	tT4 (nmol/L)	Plasma
Winter	3.41	tT4 (nmol/L)	Plasma
Winter	6.1	tT4 (nmol/L)	Plasma
Winter	7.5	tT4 (nmol/L)	Plasma
Winter	7.5	tT4 (nmol/L)	Plasma
Winter	9.57	tT4 (nmol/L)	Plasma
Winter	12.2	tT4 (nmol/L)	Plasma
Winter	12.2	tT4 (nmol/L)	Plasma
Winter	12.2	tT4 (nmol/L)	Plasma
Summer	849	Cortisol (ng/mg Creat)	Urine
Summer	798	Cortisol (ng/mg Creat)	Urine
Summer	504	Cortisol (ng/mg Creat)	Urine
Summer	337	Cortisol (ng/mg Creat)	Urine
Summer	258	Cortisol (ng/mg Creat)	Urine
Summer	458	Cortisol (ng/mg Creat)	Urine
Summer	226	Cortisol (ng/mg Creat)	Urine
Summer	756	Cortisol (ng/mg Creat)	Urine
Summer	442	Cortisol (ng/mg Creat)	Urine
Summer	442	Cortisol (ng/mg Creat)	Urine
Summer	1104	Cortisol (ng/mg Creat)	Urine
Summer	103	Cortisol (ng/mg Creat)	Urine
Winter	230	Cortisol (ng/mg Creat)	Urine
Winter	290	Cortisol (ng/mg Creat)	Urine
Winter	151.5	Cortisol (ng/mg Creat)	Urine
Winter	533	Cortisol (ng/mg Creat)	Urine
Winter	82	Cortisol (ng/mg Creat)	Urine
Winter	96.5	Cortisol (ng/mg Creat)	Urine
Winter	123	Cortisol (ng/mg Creat)	Urine
Winter	52	Cortisol (ng/mg Creat)	Urine
Winter	104	Cortisol (ng/mg Creat)	Urine
Winter	104	Cortisol (ng/mg Creat)	Urine
Winter	250	Cortisol (ng/mg Creat)	Urine
Winter	108	Cortisol (ng/mg Creat)	Urine
Winter	318	IGF-1 (ng/mL)	Plasma
Winter	379	IGF-1 (ng/mL)	Plasma
Winter	307	IGF-1 (ng/mL)	Plasma
Winter	278	IGF-1 (ng/mL)	Plasma
Winter	310	IGF-1 (ng/mL)	Plasma
Winter	263	IGF-1 (ng/mL)	Plasma
Winter	233	IGF-1 (ng/mL)	Plasma
Winter	252	IGF-1 (ng/mL)	Plasma
Winter	188	IGF-1 (ng/mL)	Plasma
Winter	404	IGF-1 (ng/mL)	Plasma
Winter	514	IGF-1 (ng/mL)	Plasma
Winter	361	IGF-1 (ng/mL)	Plasma
Winter	340	IGF-1 (ng/mL)	Plasma
Winter	340	IGF-1 (ng/mL)	Plasma
Winter	275	IGF-1 (ng/mL)	Plasma
Winter	354	IGF-1 (ng/mL)	Plasma
Winter	278	IGF-1 (ng/mL)	Plasma
Winter	329	IGF-1 (ng/mL)	Plasma
Winter	188	IGF-1 (ng/mL)	Plasma
Winter	211	IGF-1 (ng/mL)	Plasma
Winter	180	IGF-1 (ng/mL)	Plasma
Winter	186	IGF-1 (ng/mL)	Plasma
Winter	171	IGF-1 (ng/mL)	Plasma
Winter	124	IGF-1 (ng/mL)	Plasma
Winter	206	IGF-1 (ng/mL)	Plasma
Winter	404	IGF-1 (ng/mL)	Plasma
Winter	256	IGF-1 (ng/mL)	Plasma
Winter	307	IGF-1 (ng/mL)	Plasma
Winter	238	IGF-1 (ng/mL)	Plasma
Winter	187	IGF-1 (ng/mL)	Plasma
Winter	436	IGF-1 (ng/mL)	Plasma
Winter	157	IGF-1 (ng/mL)	Plasma
Winter	267	IGF-1 (ng/mL)	Plasma
Winter	239	IGF-1 (ng/mL)	Plasma
Winter	256	IGF-1 (ng/mL)	Plasma
Winter	212	IGF-1 (ng/mL)	Plasma
Winter	227	IGF-1 (ng/mL)	Plasma
Summer	320	IGF-1 (ng/mL)	Plasma
Summer	354	IGF-1 (ng/mL)	Plasma
Summer	551	IGF-1 (ng/mL)	Plasma
Summer	381	IGF-1 (ng/mL)	Plasma
Summer	547	IGF-1 (ng/mL)	Plasma
Summer	393	IGF-1 (ng/mL)	Plasma
Summer	349	IGF-1 (ng/mL)	Plasma
Summer	453	IGF-1 (ng/mL)	Plasma
Summer	658	IGF-1 (ng/mL)	Plasma
Summer	397	IGF-1 (ng/mL)	Plasma
Summer	445	IGF-1 (ng/mL)	Plasma
Summer	732	IGF-1 (ng/mL)	Plasma
Summer	536	IGF-1 (ng/mL)	Plasma
Summer	511	IGF-1 (ng/mL)	Plasma
Summer	613	IGF-1 (ng/mL)	Plasma
Summer	432	IGF-1 (ng/mL)	Plasma
Summer	394	IGF-1 (ng/mL)	Plasma
Summer	319	IGF-1 (ng/mL)	Plasma
Summer	751	IGF-1 (ng/mL)	Plasma
Summer	326	IGF-1 (ng/mL)	Plasma
Summer	440	IGF-1 (ng/mL)	Plasma
Summer	373	IGF-1 (ng/mL)	Plasma
Summer	372	IGF-1 (ng/mL)	Plasma
Summer	329	IGF-1 (ng/mL)	Plasma
Summer	333	IGF-1 (ng/mL)	Plasma
Summer	455	IGF-1 (ng/mL)	Plasma
Summer	348	IGF-1 (ng/mL)	Plasma
Summer	240	IGF-1 (ng/mL)	Plasma
Summer	409	IGF-1 (ng/mL)	Plasma
Summer	450	IGF-1 (ng/mL)	Plasma
Summer	393	IGF-1 (ng/mL)	Plasma
Summer	288	IGF-1 (ng/mL)	Plasma
Summer	405	IGF-1 (ng/mL)	Plasma
Summer	148.26	estradiol (pg/mg creat)	Urine
Summer	346.21	estradiol (pg/mg creat)	Urine
Summer	390.38	estradiol (pg/mg creat)	Urine
Summer	467.67	estradiol (pg/mg creat)	Urine
Summer	529.97	estradiol (pg/mg creat)	Urine
Winter	9.39254	estradiol (pg/mg creat)	Urine
Winter	15.1744	estradiol (pg/mg creat)	Urine
Winter	49.7603	estradiol (pg/mg creat)	Urine
Winter	15.1393	estradiol (pg/mg creat)	Urine
Winter	17.5427	estradiol (pg/mg creat)	Urine
Winter	8.90646	estradiol (pg/mg creat)	Urine
Winter	16.2093	estradiol (pg/mg creat)	Urine
Winter	9.95588	estradiol (pg/mg creat)	Urine
Winter	7.67385	estradiol (pg/mg creat)	Urine
Winter	35.1551	estradiol (pg/mg creat)	Urine
Winter	50.4378	estradiol (pg/mg creat)	Urine
Summer	8.0512	s-DHEA (µg/dL)	Plasma
Summer	5.65468	s-DHEA (µg/dL)	Plasma
Summer	8.46803	s-DHEA (µg/dL)	Plasma
Summer	7.69794	s-DHEA (µg/dL)	Plasma
Summer	9.05756	s-DHEA (µg/dL)	Plasma
Summer	6.5792	s-DHEA (µg/dL)	Plasma
Summer	13.1929	s-DHEA (µg/dL)	Plasma
Summer	6.80437	s-DHEA (µg/dL)	Plasma
Summer	10.9604	s-DHEA (µg/dL)	Plasma
Summer	7.96139	s-DHEA (µg/dL)	Plasma
Summer	7.4432	s-DHEA (µg/dL)	Plasma
Summer	8.85662	s-DHEA (µg/dL)	Plasma
Summer	4.13053	s-DHEA (µg/dL)	Plasma
Summer	8.18781	s-DHEA (µg/dL)	Plasma
Winter	1.17392	s-DHEA (µg/dL)	Plasma
Winter	1.28671	s-DHEA (µg/dL)	Plasma
Winter	1.34711	s-DHEA (µg/dL)	Plasma
Winter	1.36787	s-DHEA (µg/dL)	Plasma
Winter	1.60609	s-DHEA (µg/dL)	Plasma
Winter	1.66867	s-DHEA (µg/dL)	Plasma
Winter	1.78753	s-DHEA (µg/dL)	Plasma
Winter	1.81508	s-DHEA (µg/dL)	Plasma
Winter	1.96	s-DHEA (µg/dL)	Plasma
Winter	2.09885	s-DHEA (µg/dL)	Plasma
Winter	2.23122	s-DHEA (µg/dL)	Plasma
Winter	2.28299	s-DHEA (µg/dL)	Plasma
Winter	2.31817	s-DHEA (µg/dL)	Plasma
Winter	2.35	s-DHEA (µg/dL)	Plasma
Winter	2.35388	s-DHEA (µg/dL)	Plasma
Winter	2.4085	s-DHEA (µg/dL)	Plasma
Winter	2.5409	s-DHEA (µg/dL)	Plasma
Winter	2.59985	s-DHEA (µg/dL)	Plasma
Winter	2.70116	s-DHEA (µg/dL)	Plasma
Winter	2.72189	s-DHEA (µg/dL)	Plasma
Winter	2.91577	s-DHEA (µg/dL)	Plasma
Winter	3.00631	s-DHEA (µg/dL)	Plasma
Winter	3.19593	s-DHEA (µg/dL)	Plasma
Winter	4.14464	s-DHEA (µg/dL)	Plasma
Winter	4.16	s-DHEA (µg/dL)	Plasma
Winter	4.16	s-DHEA (µg/dL)	Plasma
Winter	4.2085	s-DHEA (µg/dL)	Plasma
Winter	4.27334	s-DHEA (µg/dL)	Plasma
Winter	4.69925	s-DHEA (µg/dL)	Plasma
Winter	2.59945	s-DHEA (µg/dL)	Plasma
